# Dietary Lipid Oxidization Products Alter Growth, Adiposity and Gut Microbial Ecology in Prepubertal Porcine Model

**DOI:** 10.1101/2022.03.06.483183

**Authors:** Folagbayi K. Arowolo, Kent A. Willis, Ibrahim Karabayir, Oguz Akbiligic, Morgan Blaser, Jeffrey Booth, Joseph F. Pierre, Dhanansayan Shanmuganayagam

**Affiliations:** Biomedical & Genomic Research Group, University of Wisconsin-Madison, Madison, WI; Molecular and Environmental Toxicology Center, University of Wisconsin-Madison, Madison, WI; Department of Pediatrics, Division of Neonatology, College of Medicine, The University of Alabama at Birmingham, Birmingham, AL; Department of Health Informatics and Data Science, Parkinson School of Health Sciences and Public Health, Loyola University Chicago, Maywood, IL; Department of Econometrics, Kirklareli University, Kirklareli, Turkey; Department of Pediatrics, College of Medicine, University of Tennessee Health Science Center, Memphis, TN; Agricultural Research Stations, University of Wisconsin–Madison, Arlington, WI; Department of Animal and Dairy Sciences, University of Wisconsin–Madison, Madison, WI; Department of Surgery, University of Wisconsin School of Medicine and Public Health, Madison, WI

**Author notes:** **Corresponding Author:** Dr. Dhanansayan Shanmuganayagam, Ph.D., Department of Surgery, Department of Animal and Dairy Sciences, University of Wisconsin-Madison, 1675 Observatory Drive, Rm 666, Madison, WI 53706, E-mail: –.

**Keywords:** Swine, High-Fat Diet, Lipids, Gastrointestinal Microbiome, Adiposity

## Abstract

Elevated levels of dietary fats in westernized diets, associated with increased risk of obesity and other chronic diseases, are increasingly consumed by children in the United States. Cooking practices such as high heat frying and increased use of oxidizable sources of fats have introduced high levels of lipid oxidation products (LOPs) into these diets. The effects of these highly reactive dietary compounds on human biology are largely unstudied, especially in the gut where these compounds are likely present at higher concentrations. Given that the gut microbiome can be influenced by dietary components and then in turn have a systemic impact, we investigated the effects of consuming LOPs on gut bacterial and fungal communities and on growth and body composition during the prepubertal period in a porcine model. The presence of LOPs in the high fat diet reduced growth and body fat gain in the model. The gut microbiome was uniquely altered by both high fat and the presence of LOPs, with notable changes in the abundances of *Turicibacterales, Spriochaetales, RF39, Lactobacillales and Erysipelotrichales*. The mycobiome was dominated by *Kazachstania*, a porcine specific yeast, which was only minimally influenced by the dietary regimen. Application of machine learning identified dietary fat and LOPs as strong predictors of body fat. The genus *Methanobrevibacter* was the key microbial predictor of body fat. This study highlights the need for further studies on the biological effects of LOPs which have become ubiquitous in human, livestock and pet diets in developed countries.
