## Supplemental Data 3 for "Dietary Lipid Oxidization Products Alter Growth, Adiposity and Gut Microbial Ecology in Prepubertal Porcine Model"

### Sheet: Mixed Effects
Supplemental Data 3. Mixed effect regression analysis of 16S taxa across timepoints.
				Means
				LF				HF				HF + LOPs
Taxa	P Group	FDR Group	P-Adjusted Group	Week 8 vs Week 12	Week 12 vs Week 19.5	Week 8 vs Week 19.5	Week 19.5	Week 8 vs Week 12	Week 12 vs Week 19.5	Week 8 vs Week 19.5	Week 19.5	Week 8 vs Week 12	Week 12 vs Week 19.5	Week 8 vs Week 19.5	Week 19.5
Unclassified.Clostridiaceae	2e-22	1.8e-20	1.8e-20	1195.5	3908.33	1228.25	6103.33	2318.25	4487.75	3903	5228	3922.4	5716.5	3315.75	6136
Turicibacter	6e-22	2.7e-20	5.3e-20	74	869	132.5	1467.67	293.5	944.5	527.5	1306	545.6	1577	417.25	1606.33
Streptococcus	4.5e-20	1.5e-18	4.3e-18	2202.5	309.67	1876.5	850.33	1054.75	58	920.25	21.5	525.2	350.5	686	7.67
Megasphaera	6.2e-19	1.5e-17	5.9e-17	1643.25	202.33	883.25	212.33	342.5	81	348.25	198	633.2	50	655.75	204
Prevotella	5.1e-17	1e-15	4.8e-15	2409	1535	1775.5	1324.33	1381	866.25	1068.25	604.5	578.6	432	606.25	735.67
Unclassified.Ruminococcaceae	8.6e-17	1.4e-15	8e-15	4178	2888	3926.5	3002	5089.5	3074.25	4582.75	2481.5	3493.8	2593.5	3781.5	2415
Treponema	1.9e-16	2.5e-15	1.7e-14	1398.5	1246	1269	1051	1401.75	458	896	517.5	557.6	391.5	759.5	309.67
Unclassified.RF39	2.2e-16	2.5e-15	2e-14	1630.75	1113	1025.5	721	1267.5	358.5	1042.75	517	883	410	652.25	287.33
Unclassified.Lachnospiraceae	2.3e-16	2.5e-15	2.1e-14	859	451.33	1317.25	532.33	760	377.25	1059	359	563.4	332	713.25	340.67
Unclassified.Clostridiales	2.7e-16	2.6e-15	2.4e-14	2871.5	2764.67	3503.5	3150.67	3991.75	2594.5	5057.5	2700.5	3491.4	3067.5	2814.5	2596.33
Lactobacillus	3.1e-15	2.8e-14	2.7e-13	1208.25	421	533.25	706	847.25	327.75	1636.5	406	1483	493.5	1378	809.67
Clostridium	4.4e-15	3.6e-14	3.8e-13	1107.25	1343.33	984.5	1519.67	1016.25	934.5	1200.5	992.5	581.6	751	501.25	1019.33
Unclassified.S247	5.1e-15	3.8e-14	4.4e-13	2022	1596	1650.5	1796.33	1648.25	1086.75	1087	585	1094.2	643.5	1588	1006.33
Unclassified.Christensenellaceae	1.1e-14	7.7e-14	9.4e-13	486.5	963.33	579.75	1696.67	500	1044.75	1417.75	1279.5	1724.4	1141	1028.75	693.33
Unclassified.Enterobacteriaceae	1.2e-14	7.8e-14	1e-12	9.75	1	2.5	1.67	65.5	1.25	1540.5	1	11.6	89	859	23.33
Ruminococcus	1.7e-14	1e-13	1.4e-12	1019.25	1089.67	1017.25	1186.33	962.5	760	1109.25	860	588.8	451.5	778.25	250.33
Methanobrevibacter	3.4e-14	2e-13	2.8e-12	383.25	700	252.25	1248.67	413.75	577.5	465	264	673.4	383	289.25	371.33
Blautia	7.1e-14	3.9e-13	5.8e-12	209.5	69.67	199	28.67	202.75	46.25	200.5	27.5	129.6	13	143	15.33
Bacteroides	1.1e-13	5.7e-13	8.8e-12	61	52.67	37.25	169.67	191.25	60.25	301	41	281.4	94	746.25	124.33
Unclassified.Veillonellaceae	1.2e-13	5.9e-13	9.5e-12	456.5	223.33	605.25	288.67	241.5	186.5	90	74	70.4	102	153.25	363
Roseburia	5.4e-13	2.5e-12	4.2e-11	205	38.33	250	24.67	195.5	32	151.75	34.5	90.6	21	114	68.33
Unclassified.YS2	1.1e-12	4.7e-12	8.5e-11	217.5	56	173.5	43.67	115.75	31.75	43.25	39.5	92	23.5	80.5	39
Succinivibrio	1.1e-12	4.7e-12	8.5e-11	600.25	423	181.25	404	229.25	571.75	127	264	153.2	400	186.25	383
Bulleidia	1.2e-12	4.9e-12	9e-11	353.5	63.33	103.5	79.33	123	20.5	106.25	9	39	10.5	67	19
Unclassified.Paraprevotellaceae	1.4e-12	5.5e-12	1e-10	61	191.67	48.75	161.67	92.75	92	30.25	84	27.8	58.5	31	34
Parabacteroides	1.5e-12	5.7e-12	1.1e-10	154.25	188.33	167.5	168.33	249.5	139.5	349.75	71	263.2	137	430	100.33
Dorea	2e-12	7.3e-12	1.4e-10	117.25	69	99.75	25	150.25	72	176	26.5	54.4	23.5	64	20.33
Unclassified.Bacteroidales	2.3e-12	8e-12	1.6e-10	335.75	662.67	430.25	351	454.75	355.25	407.5	231.5	255.8	189	380.75	105
Lachnospira	2.9e-12	9.8e-12	2e-10	47.5	6.67	122.25	2.33	203.25	8.25	124	11.5	22.8	0.5	123.25	0.67
Oscillospira	3.7e-12	1.2e-11	2.6e-10	545.5	390	484.5	252.33	455.5	280.25	437.75	201	356	330	466	307
Acinetobacter	7.8e-12	2.5e-11	5.3e-10	0	0.33	0.25	457.67	0	0.25	0.5	0	0.2	0.5	0	1.67
Coprococcus	1.1e-11	3.4e-11	7.4e-10	276	211	317.75	194.67	231.75	171.25	241.25	150	130.6	119.5	251.5	78.33
CF231	1.3e-11	3.7e-11	8.6e-10	99	20.67	118.75	4.67	75.25	16.75	46	17.5	45.2	23.5	51.5	12.33
Bifidobacterium	1.3e-11	3.7e-11	8.6e-10	272	123.67	197.75	103	203.75	58.5	117.75	60.5	272.2	21.5	146.5	42.67
Unclassified	1.7e-11	4.8e-11	1.1e-09	114.25	115.33	91.25	339.67	182.75	96	290	68	128.2	57	162	67.33
Phascolarctobacterium	3.2e-11	8.7e-11	2e-09	384.25	261.67	220.75	236.33	284.5	190.75	287.75	117.5	270.8	123	272.75	142.67
Desulfovibrio	5.6e-11	1.5e-10	3.5e-09	88.25	56.67	46	59	109	54.75	104.75	23.5	99.6	60.5	135.25	43.67
YRC22	1.9e-10	4.8e-10	1.2e-08	66.25	255.67	111	43	49	36.5	155	67.5	38.2	36	30.75	24.67
Eubacterium	1.9e-10	4.8e-10	1.2e-08	109.25	29	53.5	27.67	94.25	3	126	0	43.4	22	93.75	14.67
Epulopiscium	7.5e-10	1.8e-09	4.4e-08	45	59.67	65.25	49	34.5	42.5	53	90	8.2	9.5	4.5	1
Methanosphaera	7.7e-10	1.8e-09	4.5e-08	94.25	71	54.5	108.33	108	110.5	172.75	7.5	74.4	21.5	145.5	50
Faecalibacterium	1.4e-09	3.3e-09	8e-08	62.5	2.67	42.25	0.67	71.5	2	21	1.5	4.8	0	29.5	0.67
Varibaculum	2e-09	4.6e-09	1.1e-07	0	0	0	142	0	0	0	0	0	0	0	0
p75a5	2.2e-09	4.9e-09	1.2e-07	80.75	36.67	47	43.67	74.75	39.5	96.25	29	71.2	11.5	77.75	29.67
rc44	2.4e-09	5.2e-09	1.3e-07	0.5	0.67	13	0.67	31.25	0.25	25.5	1	4.2	2	0.75	0
Fusobacterium	2.8e-09	6e-09	1.5e-07	0.5	1.67	0.5	1	1.25	1.5	119.75	1	1.8	0.5	9.75	0
Mitsuokella	3.8e-09	7.9e-09	2e-07	79.25	36.67	35.75	13	68.25	18.75	51.5	4	72.2	8.5	63.25	28
Anaerococcus	5.4e-09	1.1e-08	2.8e-07	0.25	0	0	112.67	7.75	27	30	0	0	0	76.25	0
Unclassified.Moraxellaceae	6.2e-09	1.2e-08	3.1e-07	0	0.67	0	110.33	0	0	0	0	0	0	0	0
Comamonas	6.3e-09	1.2e-08	3.1e-07	0.25	0	0	111.33	1	0.25	0	0	0	0	0	0
Rheinheimera	8.1e-09	1.5e-08	3.9e-07	0	0	0	105.33	0	0	0	0	0	0.5	0	0.67
Unclassified.Erysipelotrichaceae	8.2e-09	1.5e-08	3.9e-07	53.75	40.33	31.5	24	30.5	15	96.5	10	25.4	7.5	33.75	8.33
Porphyromonas	8.5e-09	1.6e-08	3.9e-07	0	0	0.5	0	0	0	93.5	0	0.6	0	0.25	0.33
Akkermansia	8.8e-09	1.6e-08	4e-07	1.75	11	19	24.67	10.75	13.75	39.75	1.5	5.2	29	121	2.33
Pseudomonas	9.6e-09	1.7e-08	4.2e-07	0	0	0	101.33	0	0	0	0	0	0	0	0
Acidaminococcus	1.2e-08	2.1e-08	5.2e-07	81.5	8.33	12.5	8.67	39.75	11	30	15.5	36.2	6	30.75	86
Unclassified.Helicobacteraceae	1.7e-08	2.9e-08	7.1e-07	1.75	1	14	1.67	33.75	0	23	0	6.4	0	75.75	0
Flavobacterium	2e-08	3.4e-08	8.2e-07	0	0	0	87	0	0	0.5	0	0	0	1.75	0
Facklamia	2.5e-08	4.2e-08	1e-06	0	0	0	83	0	0	1.25	0	0	0	0	0
Unclassified.Mogibacteriaceae	2.6e-08	4.2e-08	1e-06	122	133	73	109.67	105.25	103.75	123.25	126	101.6	94.5	64.25	106.33
SMB53	3e-08	4.7e-08	1.1e-06	3	16.33	2.75	31.67	7	20.5	10.25	14	13.4	7	9.25	19
Pedobacter	3e-08	4.7e-08	1.1e-06	0	0	0	79.67	0	0	0	0	0	0	0	0
Unclassified.RFP12	3.1e-08	4.8e-08	1.1e-06	24.75	44	74.25	34.67	46.25	45.5	70.25	43.5	23.4	24.5	45.5	4.33
Unclassified.Rikenellaceae	3.6e-08	5.5e-08	1.3e-06	19.25	18.67	18.25	27	34.75	18.25	61	53.5	32.8	49	60.5	51.67
Unclassified.Coriobacteriaceae	3.7e-08	5.6e-08	1.3e-06	46.5	34.33	19.5	92.67	25.25	13.5	52.75	19.5	51.2	37	27.25	25
Unclassified.Flavobacteriaceae	4.8e-08	7.1e-08	1.6e-06	0	0	0.75	73	0.75	0.75	1	0	0	0	1	0
Unclassified.Victivallaceae	5.4e-08	7.9e-08	1.7e-06	11.25	4.33	39.25	4.33	20.5	5	28	9.5	19.6	4	18.25	1.67
Haemophilus	1.1e-07	1.6e-07	3.4e-06	0.5	1.33	0	1	0	1	56.5	0	1.4	0	12.75	0.67
Dialister	1.1e-07	1.6e-07	3.4e-06	43.25	9.33	8.75	21.67	5.5	9.75	9.75	11.5	5	4	9.25	59.33
Unclassified.Desulfovibrionaceae	1.3e-07	1.8e-07	3.8e-06	1.75	4.33	2.5	4.33	16.25	5.75	22.5	1.5	5.6	1.5	12.75	4
Sharpea	1.3e-07	1.8e-07	3.8e-06	52.25	0	0	0	0	0	0	0	0	0	0	0
Unclassified.RF16	1.4e-07	1.9e-07	3.8e-06	3.5	5.67	8.5	2	3.5	10	45.5	6.5	32.6	1.5	17.5	2.33
Unclassified.Enterococcaceae	1.7e-07	2.3e-07	4.4e-06	0.25	1	0	3.33	1.25	0.25	7.25	0	0.2	0	53.75	0
Elusimicrobium	1.7e-07	2.3e-07	4.4e-06	23.5	0.33	11	2.33	13.75	2.25	24.25	0	5.2	0	9	0
Unclassified.Elusimicrobiaceae	1.9e-07	2.5e-07	4.6e-06	18.25	4.67	37.25	12	18	29	14.75	7	6.6	0	6.75	1
Unclassified.Pirellulaceae	2.4e-07	3.1e-07	5.5e-06	60.25	16.33	6.25	9	14.5	13.5	18.75	7.5	15.6	10	4.5	3.67
L7A_E11	2.8e-07	3.6e-07	6.2e-06	21.75	45.33	23	29.67	22.5	14	19.5	30	17.8	16.5	9	7.33
Allobaculum	3.1e-07	3.9e-07	6.5e-06	24	0	8.75	0	16.5	1	15	0	0.8	0	2.25	0
Anaerostipes	3.2e-07	4e-07	6.5e-06	1	0.33	9.25	4	11	1	19.25	5.5	3.8	0.5	12.75	2.33
Unclassified.RF32	3.5e-07	4.3e-07	6.6e-06	9	14.67	50.25	10.33	17.25	4.5	20	12	10	2.5	13.5	6.67
Corynebacterium	1.2e-06	1.5e-06	2.2e-05	0.75	0.67	0	38.67	6.75	4.75	1.75	2	0.6	1.5	0.75	1.67
Butyricimonas	1.7e-06	2e-06	2.9e-05	0.75	1	1.75	1.33	4.5	1	10.5	0	6.2	1	6	0.67
vadinCA11	2.3e-06	2.7e-06	3.7e-05	0.75	1.33	3	0.33	7.25	2	16	0.5	5.4	1.5	5.5	0.33
Unclassified.ML615J28	2.3e-06	2.7e-06	3.7e-05	3.5	29.33	2.5	3.67	1	5	10.5	13.5	1.4	0	1.5	0.33
Anaerovibrio	2.8e-06	3.2e-06	3.9e-05	6	4.33	10.75	5.67	1	2.25	0.5	3	0.8	1	2	2
Sutterella	3.7e-06	4.2e-06	4.8e-05	19.5	8.67	11	13	15	4	21.5	6.5	12.2	15.5	29.75	14.67
Catenibacterium	6.9e-06	7.8e-06	8.3e-05	1.25	6.67	1	1	8.5	3	15.5	0.5	2.2	2.5	2.5	5.67
Oxalobacter	7.2e-06	8e-06	8.3e-05	11.25	12	8.5	16.67	17.5	10.25	19	5	16.6	9.5	9.25	3.33
Collinsella	8.8e-06	9.7e-06	8.8e-05	9.75	1.33	3	2.67	5.5	0	10.25	1	13.2	3	9.25	2
Selenomonas	1.4e-05	1.5e-05	0.00013	8.25	5.33	8.75	17	4.75	6.25	0.75	7	2.4	0.5	1.75	4
Unclassified.Peptostreptococcaceae	1.9e-05	2e-05	0.00015	14.75	19.33	19.25	17	12.25	18.5	18.25	31	13.4	13.5	13.5	10
Dehalobacterium	3.9e-05	4.2e-05	0.00027	8.5	4	7.25	2	6.75	2	9.25	5	8.8	4.5	7.25	5
Unclassified.Cerasicoccaceae	5.1e-05	5.4e-05	0.00031	1.25	1.33	3.25	2.33	8.25	4.5	7.5	3.5	2	1	7.5	0.67
Unclassified.Alphaproteobacteria	8.2e-05	8.5e-05	0.00041	2.25	1.33	6.75	0.67	8	2.75	5.25	0.5	5	0	7.5	1.33
RFN20	0.00011	0.00011	0.00044	4	4.33	5.25	7.33	3.25	3	11	2.5	1.6	2.5	2.25	0.67
Mogibacterium	0.00022	0.00022	0.00066	2.25	3	0	5	0.75	2.75	6	17	3.4	0	2.25	3.67
Unclassified.Barnesiellaceae	0.00042	0.00042	0.00084	0	2.67	0	3	0.5	4.5	0.25	1.5	2	2	4.25	5
Fibrobacter	0.001	0.001	0.001	3.75	1.67	5.75	2.33	3	4	6.25	1.5	1.8	0.5	4.5	0.33
