## Supplemental Data 4 for "Dietary Lipid Oxidization Products Alter Growth, Adiposity and Gut Microbial Ecology in Prepubertal Porcine Model"

### Sheet: ANCOM
Supplemental Data 4. ANCOM analysis of select 16S taxa
	Mean						Median
	LF		HF		HF + LOPs		LF		HF		HF + LOPs
Selected Taxa (ANCOM)	Week 8	Week 19.5	Week 8	Week 19.5	Week 8	Week 19.5	Week 8	Week 19.5	Week 8	Week 19.5	Week 8	Week 19.5
Bacteroides	0.15	0.36	0.92	0.25	1.82	0.54	0.12	0.24	0.71	0.23	1.09	0.46
Bulleidia	0.73	0.25	0.36	0.058	0.18	0.074	0.54	0.18	0.3	0.023	0.17	0.086
Epulopiscium	0.19	0.19	0.13	0.27	0.034	0.017	0.13	0.2	0.12	0.31	0.023	0.0043
Faecalibacterium	0.17	0.0074	0.14	0.0061	0.073	0.0017	0.073	0	0.05	0	0.032	0
Lachnospira	0.33	0.012	0.52	0.038	0.27	0.0031	0.37	0.0028	0.44	0.03	0.13	0.0043
Streptococcus	7.37	1.9	3.61	0.19	2.57	0.56	6.88	0.28	3	0.16	2.44	0.064
Turicibacter	0.38	4.11	1.27	5.5	1.89	7.62	0.4	4.05	1.28	5.35	1.76	8.19
Unclassified.Barnesiellaceae	0	0.0081	0.00093	0.016	0.013	0.019	0	0.0059	0	0.011	0.0053	0.019
Unclassified.Clostridiaceae	4.57	17.94	9.99	23.83	14.52	28.44	4.61	18.38	9.87	23.2	13.7	27.6
Unclassified.Enterobacteriaceae	0.018	0.0051	3.16	0.0056	1.36	0.22	0.0079	0.0026	0.36	0.0015	0.039	0.18
