## Supplemental Data 6 for "Dietary Lipid Oxidization Products Alter Growth, Adiposity and Gut Microbial Ecology in Prepubertal Porcine Model"

### Sheet: Mixed Effects
Supplemental Data 6. Mixed effect regression analysis of 16S taxa between Week 12 and Week 19.5
				LF		HF		HF + LOPs
Taxa	P Group	FDR Group	P adjusted Group	Week 12 vs Week 19.5	Week 19.5	Week 12 vs Week 19.5	Week 19.5	Week 12 vs Week 19.5	Week 19.5
Methanobrevibacter	7.1e-08	2.4e-06	6.9e-06	700	1248.67	577.5	264	383	371.33
Unclassified.S247	7.2e-08	2.4e-06	6.9e-06	1596	1796.33	1086.75	585	643.5	1006.33
Treponema	8.8e-08	2.4e-06	8.4e-06	1246	1051	458	517.5	391.5	309.67
Unclassified.Clostridiaceae	1.2e-07	2.4e-06	1.1e-05	3908.33	6103.33	4487.75	5228	5716.5	6136
Unclassified.RF39	1.3e-07	2.4e-06	1.2e-05	1113	721	358.5	517	410	287.33
Ruminococcus	1.6e-07	2.4e-06	1.5e-05	1089.67	1186.33	760	860	451.5	250.33
Prevotella	1.7e-07	2.4e-06	1.5e-05	1535	1324.33	866.25	604.5	432	735.67
Unclassified.Ruminococcaceae	2.2e-07	2.7e-06	2e-05	2888	3002	3074.25	2481.5	2593.5	2415
Clostridium	3.1e-07	3.3e-06	2.8e-05	1343.33	1519.67	934.5	992.5	751	1019.33
Streptococcus	3.8e-07	3.4e-06	3.3e-05	309.67	850.33	58	21.5	350.5	7.67
Unclassified.Clostridiales	3.9e-07	3.4e-06	3.4e-05	2764.67	3150.67	2594.5	2700.5	3067.5	2596.33
Turicibacter	4.6e-07	3.7e-06	4e-05	869	1467.67	944.5	1306	1577	1606.33
Unclassified.Christensenellaceae	5.7e-07	4.3e-06	4.8e-05	963.33	1696.67	1044.75	1279.5	1141	693.33
Unclassified.Bacteroidales	9.3e-07	6.4e-06	7.8e-05	662.67	351	355.25	231.5	189	105
Unclassified.Paraprevotellaceae	1e-06	6.5e-06	8.3e-05	191.67	161.67	92	84	58.5	34
Lactobacillus	1.2e-06	7.3e-06	9.8e-05	421	706	327.75	406	493.5	809.67
Acinetobacter	1.9e-06	1.1e-05	0.00015	0.33	457.67	0.25	0	0.5	1.67
Succinivibrio	2.6e-06	1.4e-05	0.00021	423	404	571.75	264	400	383
Unclassified	3.9e-06	2e-05	0.00031	115.33	339.67	96	68	57	67.33
Unclassified.Enterobacteriaceae	4.4e-06	2.1e-05	0.00034	1	1.67	1.25	1	89	23.33
Unclassified.Lachnospiraceae	4.7e-06	2.2e-05	0.00036	451.33	532.33	377.25	359	332	340.67
Unclassified.Veillonellaceae	6.8e-06	3e-05	0.00052	223.33	288.67	186.5	74	102	363
Bulleidia	7.5e-06	3.1e-05	0.00056	63.33	79.33	20.5	9	10.5	19
YRC22	7.7e-06	3.1e-05	0.00057	255.67	43	36.5	67.5	36	24.67
Bifidobacterium	8.5e-06	3.3e-05	0.00062	123.67	103	58.5	60.5	21.5	42.67
Phascolarctobacterium	9.7e-06	3.5e-05	0.0007	261.67	236.33	190.75	117.5	123	142.67
Megasphaera	9.8e-06	3.5e-05	0.0007	202.33	212.33	81	198	50	204
Coprococcus	1e-05	3.5e-05	0.0007	211	194.67	171.25	150	119.5	78.33
Oscillospira	1.4e-05	4.7e-05	0.00097	390	252.33	280.25	201	330	307
Epulopiscium	1.7e-05	5.5e-05	0.0012	59.67	49	42.5	90	9.5	1
Varibaculum	1.9e-05	5.9e-05	0.0013	0	142	0	0	0	0
Parabacteroides	2.5e-05	7.6e-05	0.0016	188.33	168.33	139.5	71	137	100.33
Unclassified.Coriobacteriaceae	3.1e-05	8.9e-05	0.002	34.33	92.67	13.5	19.5	37	25
Unclassified.Moraxellaceae	3.2e-05	8.9e-05	0.002	0.67	110.33	0	0	0	0
Comamonas	3.2e-05	8.9e-05	0.002	0	111.33	0.25	0	0	0
Rheinheimera	3.6e-05	9.4e-05	0.0022	0	105.33	0	0	0.5	0.67
Bacteroides	3.6e-05	9.4e-05	0.0022	52.67	169.67	60.25	41	94	124.33
Pseudomonas	3.8e-05	9.5e-05	0.0023	0	101.33	0	0	0	0
Anaerococcus	3.8e-05	9.5e-05	0.0023	0	112.67	27	0	0	0
Methanosphaera	4.5e-05	0.00011	0.0026	71	108.33	110.5	7.5	21.5	50
Flavobacterium	5.2e-05	0.00012	0.003	0	87	0	0	0	0
Acidaminococcus	5.6e-05	0.00013	0.0031	8.33	8.67	11	15.5	6	86
Facklamia	5.7e-05	0.00013	0.0031	0	83	0	0	0	0
Pedobacter	6.2e-05	0.00014	0.0033	0	79.67	0	0	0	0
Unclassified.Flavobacteriaceae	7.5e-05	0.00016	0.004	0	73	0.75	0	0	0
Unclassified.Erysipelotrichaceae	7.6e-05	0.00016	0.004	40.33	24	15	10	7.5	8.33
Unclassified.RFP12	8.6e-05	0.00018	0.0044	44	34.67	45.5	43.5	24.5	4.33
Blautia	0.00011	0.00022	0.0055	69.67	28.67	46.25	27.5	13	15.33
Dorea	0.00012	0.00024	0.0059	69	25	72	26.5	23.5	20.33
L7A_E11	0.00013	0.00025	0.0062	45.33	29.67	14	30	16.5	7.33
Unclassified.Rikenellaceae	0.00015	0.00028	0.007	18.67	27	18.25	53.5	49	51.67
Eubacterium	0.00015	0.00028	0.007	29	27.67	3	0	22	14.67
Dialister	0.00017	0.00031	0.0076	9.33	21.67	9.75	11.5	4	59.33
Unclassified.Mogibacteriaceae	0.00018	0.00032	0.0079	133	109.67	103.75	126	94.5	106.33
Roseburia	0.00026	0.00046	0.011	38.33	24.67	32	34.5	21	68.33
Unclassified.Elusimicrobiaceae	0.0003	0.00052	0.013	4.67	12	29	7	0	1
p75a5	0.00031	0.00053	0.013	36.67	43.67	39.5	29	11.5	29.67
Corynebacterium	0.00032	0.00054	0.013	0.67	38.67	4.75	2	1.5	1.67
Unclassified.YS2	0.00037	0.00061	0.014	56	43.67	31.75	39.5	23.5	39
Unclassified.ML615J28	0.00049	0.00079	0.019	29.33	3.67	5	13.5	0	0.33
Desulfovibrio	0.00058	0.00092	0.021	56.67	59	54.75	23.5	60.5	43.67
Mitsuokella	0.00064	0.001	0.023	36.67	13	18.75	4	8.5	28
Akkermansia	0.00091	0.0014	0.032	11	24.67	13.75	1.5	29	2.33
Unclassified.Peptostreptococcaceae	0.0011	0.0017	0.037	19.33	17	18.5	31	13.5	10
Sutterella	0.0013	0.0019	0.043	8.67	13	4	6.5	15.5	14.67
SMB53	0.0014	0.002	0.045	16.33	31.67	20.5	14	7	19
Oxalobacter	0.0014	0.002	0.045	12	16.67	10.25	5	9.5	3.33
Lachnospira	0.0016	0.0023	0.048	6.67	2.33	8.25	11.5	0.5	0.67
CF231	0.0017	0.0024	0.049	20.67	4.67	16.75	17.5	23.5	12.33
Selenomonas	0.0018	0.0025	0.05	5.33	17	6.25	7	0.5	4
Unclassified.Pirellulaceae	0.0021	0.0029	0.057	16.33	9	13.5	7.5	10	3.67
Unclassified.RF32	0.0022	0.003	0.057	14.67	10.33	4.5	12	2.5	6.67
Unclassified.RF16	0.0027	0.0036	0.068	5.67	2	10	6.5	1.5	2.33
Mogibacterium	0.0034	0.0045	0.082	3	5	2.75	17	0	3.67
RFN20	0.0051	0.0066	0.12	4.33	7.33	3	2.5	2.5	0.67
Unclassified.Victivallaceae	0.0087	0.011	0.19	4.33	4.33	5	9.5	4	1.67
Anaerovibrio	0.0095	0.012	0.2	4.33	5.67	2.25	3	1	2
Unclassified.Cerasicoccaceae	0.011	0.014	0.22	1.33	2.33	4.5	3.5	1	0.67
Catenibacterium	0.011	0.014	0.22	6.67	1	3	0.5	2.5	5.67
Unclassified.Enterococcaceae	0.015	0.018	0.27	1	3.33	0.25	0	0	0
Fibrobacter	0.018	0.022	0.31	1.67	2.33	4	1.5	0.5	0.33
Unclassified.Desulfovibrionaceae	0.024	0.028	0.38	4.33	4.33	5.75	1.5	1.5	4
Collinsella	0.025	0.029	0.38	1.33	2.67	0	1	3	2
Dehalobacterium	0.031	0.036	0.43	4	2	2	5	4.5	5
Unclassified.Barnesiellaceae	0.038	0.043	0.49	2.67	3	4.5	1.5	2	5
Anaerostipes	0.041	0.046	0.49	0.33	4	1	5.5	0.5	2.33
Unclassified.Helicobacteraceae	0.042	0.047	0.49	1	1.67	0	0	0	0
Faecalibacterium	0.045	0.05	0.49	2.67	0.67	2	1.5	0	0.67
Elusimicrobium	0.048	0.052	0.49	0.33	2.33	2.25	0	0	0
Unclassified.Alphaproteobacteria	0.055	0.059	0.49	1.33	0.67	2.75	0.5	0	1.33
Fusobacterium	0.081	0.086	0.57	1.67	1	1.5	1	0.5	0
vadinCA11	0.19	0.2	1	1.33	0.33	2	0.5	1.5	0.33
Haemophilus	0.22	0.23	1	1.33	1	1	0	0	0.67
Allobaculum	0.22	0.23	1	0	0	1	0	0	0
Butyricimonas	0.26	0.27	1	1	1.33	1	0	1	0.67
rc44	0.36	0.36	1	0.67	0.67	0.25	1	2	0
Porphyromonas	1	1	1	0	0	0	0	0	0.33
Sharpea	NaN	NaN	NaN	0	0	0	0	0	0
