## Supplemental Data 7 for "Dietary Lipid Oxidization Products Alter Growth, Adiposity and Gut Microbial Ecology in Prepubertal Porcine Model"

### Sheet: ANCOM
Supplemental Data 7. ANCOM of Epulopiscium at experimental endpoint (Week 19.5).
	Median
	LF		HF		HF + LOPs
Selected Taxa (ANCOM)	Mean	Median	Mean	Median	Mean	Median
Epulopiscium	0.19	0.2	0.27	0.31	0.017	0.0043
