## Supplemental Data 8 for "Dietary Lipid Oxidization Products Alter Growth, Adiposity and Gut Microbial Ecology in Prepubertal Porcine Model"

### Sheet: Mixed Effects
Supplemental Data 8. Mixed effect regression analysis of ITS taxa across timepoints.
				Means
				LF				HF				HF + LOPs
Taxa	P Group	FDR Group	P-Adjusted Group	Week 8 vs Week 12	Week 12 vs Week 19.5	Week 8 vs Week 19.5	Week 19.5	Week 8 vs Week 12	Week 12 vs Week 19.5	Week 8 vs Week 19.5	Week 19.5	Week 8 vs Week 12	Week 12 vs Week 19.5	Week 8 vs Week 19.5	Week 19.5
Kazachstania	1.6e-21	5.6e-20	5.6e-20	5036.5	8575.67	13792.2	11762	1385.75	20671.2	1434	12041	10448.2	2662	8087.75	16792.3
Candida	5.9e-18	1e-16	2e-16	13.5	14.33	279	17.67	2192.75	21	1756.5	6.33	421.25	45.5	7281.5	9
Cryptococcus	6.3e-17	7.4e-16	2.1e-15	0	0	0	5208	0	0	0	0	0	0	0	19.67
Unclassified	1.7e-15	1.5e-14	5.4e-14	42	759	169.75	2042.33	408.5	94.25	835	169.33	461.5	33.5	1047.25	51.67
Cladosporium	6.4e-15	4.3e-14	2e-13	45	88	19.75	2013	35	39.75	179.25	79.67	62.75	32	28	67
Mortierella	7.3e-15	4.3e-14	2.2e-13	0	0	0	1940.33	0	0	0	0.33	0	0.5	0	0.33
Aspergillus	1.8e-14	9e-14	5.2e-13	99.5	581.33	394	431.33	278.25	117.5	322.5	34	95.75	161	29.75	99.33
Penicillium	3.3e-13	1.4e-12	9.2e-12	3.5	253.33	9	211	8	18.75	11.5	3	41.25	5.5	14.75	2
unidentified	3.2e-12	1.2e-11	8.6e-11	0	1	3	582	55.5	2	52.25	84.33	19.5	1.5	0.25	1
Torulaspora	5.1e-12	1.8e-11	1.3e-10	0	0	0	0	90.5	0	84	0	168.75	0	160.25	0
Debaryomyces	1.5e-11	4.8e-11	3.8e-10	0	0	76.75	288.33	0	204.5	320	13.67	9.25	73.5	2.25	204.33
Cystobasidium	2.2e-11	6.4e-11	5.3e-10	0	0	0	362	0	0	0	0	0	0	0	0
Fusarium	3e-11	8.1e-11	6.9e-10	26	175.67	267	331.67	75	112.75	403.25	30.67	203.5	173	190.5	131.67
Saccharomycopsis	8.2e-11	2e-10	1.8e-09	0	0	0	0	9.5	0	78.5	0	0	0	245	0
Leucosporidium	3.4e-10	7.7e-10	7.1e-09	0	0	0	204	0	0	0	0	0	0	0.25	0
Trichoderma	3.5e-10	7.7e-10	7.1e-09	0	36	0.25	176	0.25	21.5	0	37	12	0	16	61
Wallemia	7.4e-10	1.5e-09	1.4e-08	132.5	70.67	31.75	64.67	122.5	0	44.75	6.33	31.75	0.5	42	8.33
Talaromyces	8.5e-10	1.7e-09	1.5e-08	101	65.67	119	65.67	16	69.5	24.5	90	98.25	56.5	53.25	115
Acremonium	2.5e-09	4.6e-09	4.2e-08	0	0	0	134	0	0	0	0	0	0	0	0
Naganishia	1.8e-08	3.1e-08	2.9e-07	2.5	2	0.75	7.33	2.5	17.25	10	0	0	0	82.5	0
Mucor	2.3e-08	3.8e-08	3.4e-07	0	72.67	0	17.33	0	7.75	17	5	2.75	1.5	50.5	12.33
Hannaella	3.5e-08	5.6e-08	4.9e-07	0	0	0	78	0	0	8	0	1.5	0	0	1.33
Sarocladium	1.6e-07	2.4e-07	2.1e-06	0	55.33	43.75	0	22.25	0	15.25	10.33	6.5	0	22	6.67
Typhula	1.7e-07	2.5e-07	2.1e-06	0	0	0	0	47.75	0	0	0	0	0	0	0
Ceriporia	2.3e-07	3.2e-07	2.5e-06	74	0	0	0	0	0	0	0	0	0	0	0
Schizophyllum	3.4e-07	4.6e-07	3.4e-06	0	0	0	0	0	0	0	0	41.25	0	0	0
Rhodotorula	5.2e-07	6.7e-07	4.7e-06	0	0	0	0	19	0	0	0	0	0	36.25	0
Coniosporium	5.8e-07	7.2e-07	4.7e-06	0	41.67	0	0	0	0	0	0	0	0	0	0
Leptosphaeria	1.1e-06	1.3e-06	7.7e-06	0.5	9.33	0	0	0	0	32.5	0	0	0	0	0
Pichia	6.6e-06	7.7e-06	4e-05	0	0	0	0	6.75	0	10.25	0	17	0	1.75	0
Trametes	9.2e-06	1e-05	4.6e-05	0	0	0	0	0	0	0.5	0	20.25	0	0	0
Filobasidium	2e-05	2.2e-05	8e-05	0	0.33	0	0	2.25	0	15	0	0	0	0	0
Xerochrysium	3.4e-05	3.6e-05	0.0001	0	0	0	10.33	0.25	0	13.5	0	0	0	0	0
Oidiodendron	0.00026	0.00027	0.00052	0	3.67	0	4.33	0	0	0	0	0	0	0	0
Schwanniomyces	0.066	0.066	0.066	1	2.67	1.5	1.67	1	1.5	3.75	1.33	0.5	1	3.75	3
Plagiostoma	NaN	NaN	NaN	0	0	0	0	0	0	0	0	0	0	0	0
