## Supplemental Data 9 for "Dietary Lipid Oxidization Products Alter Growth, Adiposity and Gut Microbial Ecology in Prepubertal Porcine Model"

### Sheet: ANCOM
Supplemental Data 9. ANCOM analysis of select ITS taxa.
	Mean						Median
	LF		HF		HF + LOPs		LF		HF		HF + LOPs
Selected Taxa (ANCOM)	Week 8	Week 19.5	Week 8	Week 19.5	Week 8	Week 19.5	Week 8	Week 19.5	Week 8	Week 19.5	Week 8	Week 19.5
Candida	1.85	0.11	35.4	0.079	18.1	1.12	0.95	0.1	38.53	0.036	1.79	0.058
Kazachstania	73.7	67.23	17.69	96.42	62.75	83.93	89.9	81.81	1.74	96.99	85.32	95.51
Torulaspora	0	0	1.2	0	3.03	0	0	0	0.84	0	0.49	0
