## Supplemental Data 10 for "Dietary Lipid Oxidization Products Alter Growth, Adiposity and Gut Microbial Ecology in Prepubertal Porcine Model"

### Sheet: Mixed Effects
Supplemental Data 10. Mixed effect regression analysis of ITS taxa between Week 12 and Week 19.5
				LF		HF		HF + LOPs
Taxa	P Group	FDR Group	P adjusted Group	Week 12 vs Week 19.5	Week 19.5	Week 12 vs Week 19.5	Week 19.5	Week 12 vs Week 19.5	Week 19.5
Kazachstania	1.9e-09	5.1e-08	5.1e-08	8575.67	11762	20671.2	12041	2662	16792.3
Cryptococcus	1.5e-08	1.3e-07	3.9e-07	0	5208	0	0	0	19.67
Aspergillus	1.5e-08	1.3e-07	3.9e-07	581.33	431.33	117.5	34	161	99.33
Unclassified	4.9e-08	3.3e-07	1.2e-06	759	2042.33	94.25	169.33	33.5	51.67
Cladosporium	1e-07	5e-07	2.3e-06	88	2013	39.75	79.67	32	67
Mortierella	1.1e-07	5e-07	2.4e-06	0	1940.33	0	0.33	0.5	0.33
Penicillium	5.5e-07	2.1e-06	1.2e-05	253.33	211	18.75	3	5.5	2
unidentified	1.3e-06	4.4e-06	2.6e-05	1	582	2	84.33	1.5	1
Fusarium	2.3e-06	6.8e-06	4.4e-05	175.67	331.67	112.75	30.67	173	131.67
Wallemia	2.5e-06	6.8e-06	4.5e-05	70.67	64.67	0	6.33	0.5	8.33
Cystobasidium	3.1e-06	7.6e-06	5.3e-05	0	362	0	0	0	0
Debaryomyces	6.8e-06	1.5e-05	0.00011	0	288.33	204.5	13.67	73.5	204.33
Leucosporidium	9.6e-06	2e-05	0.00014	0	204	0	0	0	0
Trichoderma	1.7e-05	3.3e-05	0.00024	36	176	21.5	37	0	61
Acremonium	2.2e-05	4e-05	0.00029	0	134	0	0	0	0
Mucor	4.8e-05	8.1e-05	0.00058	72.67	17.33	7.75	5	1.5	12.33
Hannaella	6.7e-05	0.00011	0.00074	0	78	0	0	0	1.33
Talaromyces	9.3e-05	0.00014	0.00093	65.67	65.67	69.5	90	56.5	115
Sarocladium	0.00018	0.00026	0.0016	55.33	0	0	10.33	0	6.67
Coniosporium	0.00023	0.00031	0.0018	41.67	0	0	0	0	0
Candida	0.00082	0.0011	0.0057	14.33	17.67	21	6.33	45.5	9
Naganishia	0.0011	0.0014	0.0066	2	7.33	17.25	0	0	0
Xerochrysium	0.0037	0.0043	0.019	0	10.33	0	0	0	0
Oidiodendron	0.004	0.0045	0.019	3.67	4.33	0	0	0	0
Leptosphaeria	0.0046	0.005	0.019	9.33	0	0	0	0	0
Schwanniomyces	0.11	0.11	0.22	2.67	1.67	1.5	1.33	1	3
Filobasidium	1	1	1	0.33	0	0	0	0	0
Typhula	NaN	NaN	NaN	0	0	0	0	0	0
Trametes	NaN	NaN	NaN	0	0	0	0	0	0
Torulaspora	NaN	NaN	NaN	0	0	0	0	0	0
Schizophyllum	NaN	NaN	NaN	0	0	0	0	0	0
Saccharomycopsis	NaN	NaN	NaN	0	0	0	0	0	0
Rhodotorula	NaN	NaN	NaN	0	0	0	0	0	0
Plagiostoma	NaN	NaN	NaN	0	0	0	0	0	0
Pichia	NaN	NaN	NaN	0	0	0	0	0	0
Ceriporia	NaN	NaN	NaN	0	0	0	0	0	0
